# Studying the cellular basis of small bowel enteropathy using high-parameter flow cytometry in mouse models of primary antibody deficiency

**DOI:** 10.1101/2024.01.25.577009

**Authors:** Ahmed D. Mohammed, Ryan A.W. Ball, Amy Jolly, Prakash Nagarkatti, Mitzi Nagarkatti, Jason L. Kubinak

## Abstract

**Background:** Primary immunodeficiencies are heritable defects in immune system function. Antibody deficiency is the most common form of primary immunodeficiency in humans, can be caused by abnormalities in both the development and activation of B cells, and may result from B-cell-intrinsic defects or defective responses by other cells relevant to humoral immunity. Inflammatory gastrointestinal complications are commonly observed in antibody-deficient patients, but the underlying immune mechanisms driving this are largely undefined.

**Methods:** In this study, several mouse strains reflecting a spectrum of primary antibody deficiency (IgA^-/-^, Aicda^-/-^, CD19^-/-^ and J_H_^-/-^) were used to generate a functional small-bowel-specific cellular atlas using a novel high-parameter flow cytometry approach that allows for the enumeration of 59 unique cell subsets. Using this cellular atlas, we generated a direct and quantifiable estimate of immune dysregulation. This estimate was then used to identify specific immune factors most predictive of the severity of inflammatory disease of the small bowel (small bowel enteropathy).

**Results:** Results from our experiments indicate that the severity of primary antibody deficiency positively correlates with the degree of immune dysregulation that can be expected to develop in an individual. In the SI of mice, immune dysregulation is primarily explained by defective homeostatic responses in T cell and invariant natural killer-like T (iNKT) cell subsets. These defects are strongly correlated with abnormalities in the balance between protein (MHCII-mediated) versus lipid (CD1d-mediated) antigen presentation by intestinal epithelial cells (IECs) and intestinal stem cells (ISCs), respectively.

**Conclusions:** Multivariate statistical approaches can be used to obtain quantifiable estimates of immune dysregulation based on high-parameter flow cytometry readouts of immune function. Using one such estimate, we reveal a previously unrecognized tradeoff between iNKT cell activation and type 1 immunity that underlies disease in the small bowel. The balance between protein/lipid antigen presentation by ISCs may play a crucial role in regulating this balance and thereby suppressing inflammatory disease in the small bowel.
