## Supplementary Table T1 for "Studying the cellular basis of small bowel enteropathy using high-parameter flow cytometry in mouse models of primary antibody deficiency"

### Sheet: Sheet2
	Marker	Fluorochrome	Vendor	Cat#		Reagent	Vendor	Cat#
	TER-119	Spark NIR™ 685	Biolegend	116265		PerColl	Cytiva	17544501
	IgA	APC	Invitrogen	2384145		EDTA	Envitrogen	15575-038
	CX3CR1	APC-Cy7	Biolegend	149047		HBSS no Ca+	GIBCO	14175-095
	C-Kit (CD117)	Alexa Fluor® 700	Biolegend	105845		HBSS w/Ca+	GIBCO	14025-092
	CD69	Alexa Fluor® 647	Biolegend	504112		Complete RPMI	Corning	15-040CV
	CD4	KIRAVIA Blue 520™	Biolegend	100477		Fixation buffer	Biolegend	420801
	B220	Spark Blue™ 574	Biolegend	103289		IC StainPerm/wash buffer	Biolegend	421002
	Ly6G	Spark Blue™ 550	Biolegend	127663		FBS	Corning	35-011-CV
	IL-7Ra (CD127)	PerCP/Cyanine5.5	Biolegend	135021		Pen/Strep	GIBCO	15140-122
	Ly6C	PerCP	Biolegend	128027		L-Glutamine	GIBCO	25030-081
	NK1.1	Spark YG™ 581	Biolegend	156531		DNase I	Worthington-Biochem	LS002139
	CD11c	PE/Fire™ 640	Biolegend	161103		Collagenase D	Roche	11088882001
	CD138	PE/Dazzle™ 594	Biolegend	142527		Dispase	Worthington-Biochem	4942078001
	CD3e	PE/Fire™ 810	Biolegend	100277		Cell activation cocktail	Biolegend	423303
	CD64	PE/Cyanine5	Biolegend	139331		DTT	Thermofisher	J1539706
	IgM	PE/Cyanine7	Biolegend	406513
	CD45	NovaFluor730	Thermo	M005T02Y07
	XCR1	Brilliant Violet 785™	Biolegend	148225
	CD103	Brilliant Violet 711™	Biolegend	121435
	CD11b	Brilliant Violet 750™	Biolegend	101267
	CD8a	Spark Violet™ 538	Biolegend	155019
	CD62L	Brilliant Violet 605™	Biolegend	104437
	NKp46	Brilliant Violet 650™	Biolegend	137635
	CD19	Brilliant Violet 570™	Biolegend	115535
	CCR2(CD192)	Brilliant Violet 421™	Biolegend	150605
	CD44	Brilliant Violet 510™	Biolegend	103043
	TCR-β	Pacific Blue	Biolegend	109225
	TCRgd	BUV737	BD	748991
	MHCII	BUV661	BD	750280
	EpCAM (CD326)	BUV805	BD	741996
	CD90.2	BUV615	BD	751613
	CD49b	BUV395	BD	740250
	Live	ZOMBIE-AQUA	Biolegend	423101
	IFNy	Spark NIR™ 685	Biolegend	505861
	IL-4	APC	Biolegend	504105
	IL17A	APC-Cy7	Biolegend	506939
	CD25	Alexa Fluor® 700	Biolegend	102024
	CD69	Alexa Fluor® 647	Biolegend	104517
	CD4	KIRAVIA Blue 520™	Biolegend	100477
	NK1.1	Spark YG 581	Biolegend	156531
	CD3e	PE/Fire™ 810	Biolegend	100277
	CD45	NovaFluor730	Thermofisher	M005T02Y07
	CD103	Brilliant Violet 711™	Biolegend	121435
	CD8a	Spark Violet™ 538	Biolegend	155019
	CD62L	Brilliant Violet 605™	Biolegend	104437
	IL10	Brilliant Violet 421™	Biolegend	505021
	CD44	Brilliant Violet 510™	Biolegend	103043
	TCRb	Pacific Blue	Biolegend	109225
	TCRgd	BUV737	BD	748991
	Live	ZOMBIE-AQUA	Biolegend	423101
	TER-119	Spark NIR™ 685	Biolegend	116265
	LGR5	PE	Origene	TA40001
	CD45	APC-CY7	Biolegend	103115
	CD24	Brilliant Violet 421™	Biolegend	101825
	CD44	Brilliant Violet 510™	Biolegend	103043
	MHCII	BUV661	BD	750280
	EpCAM	BUV805	BD	741996
	Live	ZOMBIE-GREEN	Biolegend	423111
