## Supplementary Table T2 for "Studying the cellular basis of small bowel enteropathy using high-parameter flow cytometry in mouse models of primary antibody deficiency"

### Sheet: Sheet1
General Panel
CD4+ T Cells	Singlets FSC/SInglets SSC/Live/Ter119- EpCAM-/CD45+ CD31-/Non-Debris/B220- CD3+/NK1.1- TCRb+-/TCRb+ TCRgd-/CD4+ CD8-
CD8+ T Cells	Singlets FSC/SInglets SSC/Live/Ter119- EpCAM-/CD45+ CD31-/Non-Debris/B220- CD3+/NK1.1- TCRb+-/TCRb+ TCRgd-/CD4- CD8+
TCRgd+ T Cells	Singlets FSC/SInglets SSC/Live/Ter119- EpCAM-/CD45+ CD31-/Non-Debris/B220- CD3+/NK1.1- TCRb+-/TCRb- TCRgd+
T Cell Pre-Cursors	Singlets FSC/SInglets SSC/Live/Ter119- EpCAM-/CD45+ CD31-/Non-Debris/B220- CD3-/NK1.1- CD11b-/IL7RA+ CD90.2+/NK1.1- MHCII-/CD4+- CD44-/CD49b- TCRb+
NK Cells	Singlets FSC/SInglets SSC/Live/Ter119- EpCAM-/CD45+ CD31-/Non-Debris/B220- CD3-/NK1.1+ CD11b+-
CD90.2+ iNKT Cells	Singlets FSC/SInglets SSC/Live/Ter119- EpCAM-/CD45+ CD31-/Non-Debris/B220- CD3+/NK1.1+ TCRb+/NK1.1+ CD90.2+
CD90.2- iNKT Cells	Singlets FSC/SInglets SSC/Live/Ter119- EpCAM-/CD45+ CD31-/Non-Debris/B220- CD3+/NK1.1+ TCRb+/NK1.1+ CD90.2-
cDC1	Singlets FSC/SInglets SSC/Live/Ter119- EpCAM-/CD45+ CD31-/Non-Debris/B220- CD3-/NK1.1- CD11b+/CD11C+ CX3CR1-/CD64- MHCII+/CD11blo XCR1+
cDC2	Singlets FSC/SInglets SSC/Live/Ter119- EpCAM-/CD45+ CD31-/Non-Debris/B220- CD3-/NK1.1- CD11b+/CD11C+ CX3CR1-/CD64- MHCII+/CD11b+ XCR1-
Recruited Monocytes	Singlets FSC/SInglets SSC/Live/Ter119- EpCAM-/CD45+ CD31-/Non-Debris/B220- CD3-/NK1.1- CD11b+/CD11C- CX3CR1+-/CD64+ CD90.2-/Ly6C+ MHCII-
Transitional Monocytes	Singlets FSC/SInglets SSC/Live/Ter119- EpCAM-/CD45+ CD31-/Non-Debris/B220- CD3-/NK1.1- CD11b+/CD11C- CX3CR1+-/CD64+ CD90.2-/Ly6Clo MHCII+-
Macrophages	Singlets FSC/SInglets SSC/Live/Ter119- EpCAM-/CD45+ CD31-/Non-Debris/B220- CD3-/NK1.1- CD11b+/CD11C- CX3CR1+-/CD64+ CD90.2-/Ly6C- MHCII+
Neutrophils	Singlets FSC/SInglets SSC/Live/Ter119- EpCAM-/CD45+ CD31-/Non-Debris/B220- CD3-/NK1.1- CD11b+/CD11C- CX3CR1+-/CD64- CD90.2-/SSChi/Ly6G+ Ly6C+
ILC1, ILC2	Singlets FSC/SInglets SSC/Live/Ter119- EpCAM-/CD45+ CD31-/Non-Debris/B220- CD3-/NK1.1low- CD11b-/IL7RA+ CD90.2+/NK1.1+ MHCII-
MHCII+ ILC3	Singlets FSC/SInglets SSC/Live/Ter119- EpCAM-/CD45+ CD31-/Non-Debris/B220- CD3-/NK1.1low- CD11b-/IL7RA+ CD90.2+/NK1.1- MHCII+
MHCII- ILC3	Singlets FSC/SInglets SSC/Live/Ter119- EpCAM-/CD45+ CD31-/Non-Debris/B220- CD3-/NK1.1low- CD11b-/IL7RA+ CD90.2+/NK1.1- MHCII-/CD4+- CD44-/CD49b+- TCRb-
LTis	Singlets FSC/SInglets SSC/Live/Ter119- EpCAM-/CD45+ CD31-/Non-Debris/B220- CD3-/NK1.1low- CD11b-/IL7RA+ CD90.2+/NK1.1- MHCII-/CD4+ CD44+
Plasmacytoid DC	Singlets FSC/SInglets SSC/Live/Ter119- EpCAM-/CD45+ CD31-/Non-Debris/B220hi_lo CD3-/IL7RA+ CD90.2-/B220lo Ly6C+/CD11b- CD11c+
IgA Plasmablasts	Singlets FSC/SInglets SSC/Live/Ter119- EpCAM-/CD45+ CD31-/Non-Debris/B220hi_lo CD3-/MHCII- CD90.2-/IgA+ CD138+
T/iNKT Cell Panel
IL-10 + TCRb+ iNKT Cells	Singlets FSC/SInglets SSC/CD45+ Zombie-/Non-Debris/CD3+ NK1.1+/TCRb+ TCRgd-/CD44+ CD25-/IFNy- IL17-/IL-10+ IL-4-
iNKT1	Singlets FSC/SInglets SSC/CD45+ Zombie-/Non-Debris/CD3+ NK1.1+/TCRb+ TCRgd-/CD44+ CD25-/IFNy+ IL17-
iNKT17	Singlets FSC/SInglets SSC/CD45+ Zombie-/Non-Debris/CD3+ NK1.1+/TCRb+ TCRgd-/CD44+ CD25-/IFNy- IL17+
Quiescent TCRb+ iNKT Cells	Singlets FSC/SInglets SSC/CD45+ Zombie-/Non-Debris/CD3+ NK1.1+/TCRb+ TCRgd-/CD44- CD25-
Recently Activated TCRb+ iNKT Cells	Singlets FSC/SInglets SSC/CD45+ Zombie-/Non-Debris/CD3+ NK1.1+/TCRb+ TCRgd-/CD44+- CD25+
IL10+ TCRgd+ iNKT Cells	Singlets FSC/SInglets SSC/CD45+ Zombie-/Non-Debris/CD3+ NK1.1+/TCRb- TCRgd+/CD44+ CD25-/IFNy- IL17-/IL-10+ IL-4-
TCRgd+ iNKT1	Singlets FSC/SInglets SSC/CD45+ Zombie-/Non-Debris/CD3+ NK1.1+/TCRb- TCRgd+/CD44+ CD25-/IFNy+ IL17-
TCRgd+ iNKT17	Singlets FSC/SInglets SSC/CD45+ Zombie-/Non-Debris/CD3+ NK1.1+/TCRb- TCRgd+/CD44+ CD25-/IFNy- IL17+
Quiescent TCRgd+ iNKT Cells	Singlets FSC/SInglets SSC/CD45+ Zombie-/Non-Debris/CD3+ NK1.1+/TCRb- TCRgd+/CD44- CD25-
Recently Activated TCRgd+ iNKT Cells	Singlets FSC/SInglets SSC/CD45+ Zombie-/Non-Debris/CD3+ NK1.1+/TCRb- TCRgd+/CD44+- CD25+
Memory CD4+	Singlets FSC/SInglets SSC/CD45+ Zombie-/Non-Debris/CD3+ NK1.1-/TCRb+ TCRgd-/CD4+ CD8-/CD44+ CD69-/IFNy- IL17-/IL10- IL4-
Effector Memory Th1	Singlets FSC/SInglets SSC/CD45+ Zombie-/Non-Debris/CD3+ NK1.1-/TCRb+ TCRgd-/CD4+ CD8-/CD44+ CD69+/IFNy+ IL17-
Effector Memory Th2	Singlets FSC/SInglets SSC/CD45+ Zombie-/Non-Debris/CD3+ NK1.1-/TCRb+ TCRgd-/CD4+ CD8-/CD44+ CD69+/IFNy- IL17-/IL10- IL4+
Effector Memory Th17	Singlets FSC/SInglets SSC/CD45+ Zombie-/Non-Debris/CD3+ NK1.1-/TCRb+ TCRgd-/CD4+ CD8-/CD44+ CD69+/IFNy- IL17+
Tregs	Singlets FSC/SInglets SSC/CD45+ Zombie-/Non-Debris/CD3+ NK1.1-/TCRb+ TCRgd-/CD4+ CD8-/CD44+ CD69+/IFNy- IL17-/IL10+ IL4-
Quiescent CD4+ T Cells	Singlets FSC/SInglets SSC/CD45+ Zombie-/Non-Debris/CD3+ NK1.1-/TCRb+ TCRgd-/CD4+ CD8-/CD44- CD69-
IFNy+ Effector CD8+	Singlets FSC/SInglets SSC/CD45+ Zombie-/Non-Debris/CD3+ NK1.1-/TCRb+ TCRgd-/CD4- CD8+/CD44+ CD69+/IFNy+ CD103-
TRM CD8+	Singlets FSC/SInglets SSC/CD45+ Zombie-/Non-Debris/CD3+ NK1.1-/TCRb+ TCRgd-/CD4- CD8+/CD44+ CD69+/IFNy- CD103+
Tissue Resident IFNy+ gd T Cells	Singlets FSC/SInglets SSC/CD45+ Zombie-/Non-Debris/CD3+ NK1.1-/TCRb- TCRgd+/IFNy+ IL17-/SSC-A+- CD103+
IL17+ gd T Cells	Singlets FSC/SInglets SSC/CD45+ Zombie-/Non-Debris/CD3+ NK1.1-/TCRb- TCRgd+/IFNy- IL17+
IEC/ISC Panel
CD1D+ MHCII+ IECs	Singlets FSC/Singlets SSC/Live/Ter119- CD45-/EpCAM+/Non-Debris/CD24-LGR5-/CD1D+ MHCII+
CD1D- MHCII+ IECs	Singlets FSC/Singlets SSC/Live/Ter119- CD45-/EpCAM+/Non-Debris/CD24-LGR5-/CD1D- MHCII+
CD1D+ MHCII- IECs	Singlets FSC/Singlets SSC/Live/Ter119- CD45-/EpCAM+/Non-Debris/CD24-LGR5-/CD1D+ MHCII-
CD1D- MHCII- IECs	Singlets FSC/Singlets SSC/Live/Ter119- CD45-/EpCAM+/Non-Debris/CD24-LGR5-/CD1D- MHCII-
CD1D+ MHCII+ Facultative Reserve ISCs	Singlets FSC/Singlets SSC/Live/Ter119- CD45-/EpCAM+/Non-Debris/CD24-LGR5+/CD1D+ MHCII+
CD1D- MHCII+ Facultative Reserve ISCs	Singlets FSC/Singlets SSC/Live/Ter119- CD45-/EpCAM+/Non-Debris/CD24-LGR5+/CD1D- MHCII+
CD1D+ MHCII- Facultative Reserve ISCs	Singlets FSC/Singlets SSC/Live/Ter119- CD45-/EpCAM+/Non-Debris/CD24-LGR5+/CD1D+ MHCII-
CD1D- MHCII- Facultative Reserve ISCs	Singlets FSC/Singlets SSC/Live/Ter119- CD45-/EpCAM+/Non-Debris/CD24-LGR5+/CD1D- MHCII-
CD1D+ MHCII+Fast Cycling ISCs	Singlets FSC/Singlets SSC/Live/Ter119- CD45-/EpCAM+/Non-Debris/CD24+LGR5+/CD1D+ MHCII+
CD1D- MHCII+ Fast Cycling ISCs	Singlets FSC/Singlets SSC/Live/Ter119- CD45-/EpCAM+/Non-Debris/CD24+LGR5+/CD1D- MHCII+
CD1D+ MHCII- Fast Cycling ISCs	Singlets FSC/Singlets SSC/Live/Ter119- CD45-/EpCAM+/Non-Debris/CD24+LGR5+/CD1D+ MHCII-
CD1D- MHCII- Fast Cycling ISCs	Singlets FSC/Singlets SSC/Live/Ter119- CD45-/EpCAM+/Non-Debris/CD24+LGR5+/CD1D- MHCII-
CD1D+ MHCII+ Paneth Cells	Singlets FSC/Singlets SSC/Live/Ter119- CD45-/EpCAM+/Non-Debris/CD24hi LGR5-/CD1D+ MHCII+
CD1D- MHCII+ Paneth Cells	Singlets FSC/Singlets SSC/Live/Ter119- CD45-/EpCAM+/Non-Debris/CD24hi LGR5-/CD1D- MHCII+
CD1D+ MHCII- Paneth Cells	Singlets FSC/Singlets SSC/Live/Ter119- CD45-/EpCAM+/Non-Debris/CD24hi LGR5-/CD1D+ MHCII-
CD1D- MHCII- Paneth Cells	Singlets FSC/Singlets SSC/Live/Ter119- CD45-/EpCAM+/Non-Debris/CD24hi LGR5-/CD1D- MHCII-
