## Supplementary Table T3 for "Studying the cellular basis of small bowel enteropathy using high-parameter flow cytometry in mouse models of primary antibody deficiency"

### Sheet: Figure 2F Stats
X	Count	PValue	Logworth	FDR PValue	FDR Logworth	Effect Size	RSquare
#T Cell Pre-Cursors	30	3.12e-07	6.50579	5.929e-06	5.22704	0.74034	0.6134
TCRgd933 marker)	30	6e-05	4.2207	0.000572	3.24298	0.62901	0.4428
#CD4+ T Cells	30	0.00013	3.89785	0.000601	3.22115	0.60795	0.4136
#MHCII- ILC3	30	0.00011	3.94934	0.000601	3.22115	0.61143	0.4184
#Plasmacytoid DC	30	0.00077	3.11294	0.00293	2.53315	0.54875	0.337
#Recruited Monocytes	30	0.04745	1.32381	0.150244	0.8232	0.34488	0.1331
#CD8+ T Cells	30	0.05973	1.22379	0.162131	0.79013	0.32869	0.1209
#LTis	30	0.09722	1.01226	0.230888	0.6366	0.2916	0.0952
#Neutrophils	30	0.12092	0.91749	0.25528	0.59298	0.27353	0.0837
#CD90.2- iNKT Cells	30	0.1372	0.86264	0.260681	0.58389	0.2626	0.0772
#CD90.2+ iNKT Cells	30	0.17117	0.76657	0.295659	0.52921	0.24251	0.0658
#cDC2	30	0.24937	0.60316	0.381472	0.41854	0.20514	0.0471
#Transitional Monocytes	30	0.26101	0.58335	0.381472	0.41854	0.20029	0.0449
#Macrophages	30	0.29747	0.52656	0.403704	0.39394	0.18596	0.0387
#cDC1	30	0.45778	0.33934	0.579859	0.23668	0.13317	0.0198
#NK Cells	30	0.49684	0.30379	0.589026	0.22987	0.12196	0.0166
#ILC1, ILC2	30	0.52702	0.27817	0.589026	0.22987	0.1136	0.0144
#IgA Plasmablasts	30	0.60504	0.21821	0.638655	0.19473	0.09299	0.0097
#MHCII+ ILC3	30	0.78857	0.10316	0.788568	0.10316	0.04831	0.0026

### Sheet: Figure 3C Stats
X	Count	PValue	Logworth	FDR PValue	FDR Logworth	Effect Size	RSquare
#Effector Memory Th1	30	4.16e-06	5.38054	2.119e-05	4.67388	0.69256	0.5367
#TRM CD8+	30	4.24e-06	5.37285	2.119e-05	4.67388	0.69219	0.5362
#Effector Memory Th17	30	2.83e-05	4.54756	7.086e-05	4.14962	0.6487	0.4709
#Tregs	30	2.72e-05	4.56597	7.086e-05	4.14962	0.64976	0.4725
#Effector Memory Th2	30	0.00012	3.93134	0.000234	3.63031	0.61022	0.4167
#IL17+ gd T Cells	30	0.00016	3.78691	0.000272	3.56506	0.60031	0.4033
#Memory CD4+	30	0.00206	2.6858	0.002646	2.57739	0.51062	0.2918
#IFNy+ Effector CD8+	30	0.00212	2.6743	0.002646	2.57739	0.50953	0.2905
#Quiescent CD4+ T Cells	30	0.00605	2.218	0.006726	2.17224	0.46265	0.2395
#Tissue Resident IFNy+ gd T Cells	30	0.0266	1.57515	0.026598	1.57515	0.38242	0.1637

### Sheet: Figure 3F Stats
X	Count	PValue	Logworth	FDR PValue	FDR Logworth	Effect Size	RSquare
#Quiescent TCRgd+ iNKT Cells	30	1.98e-08	7.70275	1.983e-07	6.70275	0.78031	0.6814
#Quiescent TCRb+ iNKT Cells	30	2.42e-05	4.61621	0.000121	3.91724	0.65264	0.4766
#iNKT17	30	0.00017	3.78151	0.000551	3.25863	0.59994	0.4028
#IL-10 + TCRb+ iNKT Cells	30	0.00508	2.2942	0.012698	1.89626	0.47098	0.2482
#iNKT1	30	0.01419	1.84814	0.028372	1.54711	0.4189	0.1964
IL10+ IL4+ TCRgd+ iNKT Cells	30	0.09601	1.01768	0.160018	0.79583	0.29261	0.0958
#Recently Activated TCRgd+ iNKT Cells	30	0.18497	0.73289	0.264249	0.57799	0.23516	0.0619
#TCRgd+ iNKT1	30	0.21878	0.66	0.273472	0.56309	0.21865	0.0535
#Recently Activated TCRb+ iNKT Cells	30	0.47357	0.32462	0.526188	0.27886	0.12858	0.0185
#TCRgd+ iNKT17	30	0.65119	0.18629	0.651194	0.18629	0.08134	0.0074

### Sheet: Figure 4D Stats
X	Count	PValue	Logworth	FDR PValue	FDR Logworth	Effect Size	RSquare
#CD1d- MHCII+ IECs	30	3.37e-08	7.47195	5.397e-07	6.26783	0.77333	0.6692
#CD1d+ MHCII- Paneth Cells	30	5.69e-07	6.24515	4.549e-06	5.34206	0.73027	0.5968
#CD1d+ MHCII- FC ISCs	30	0.00017	3.76276	0.000921	3.03577	0.59862	0.401
#CD1d- MHCII+ Paneth Cells	30	0.00036	3.44444	0.001438	2.84238	0.57529	0.3704
#CD1d- MHCII- IECs	30	0.00046	3.33952	0.001464	2.83437	0.56715	0.3599
#CD1d- MHCII+ FC ISCs	30	0.0069	2.16112	0.018401	1.73515	0.45629	0.233
#CD1d- MHCII+ FR ISCs	30	0.0104	1.98315	0.023762	1.62413	0.43556	0.2123
#CD1d+ MHCII- FR ISCs	30	0.01447	1.83949	0.028943	1.53846	0.4178	0.1953
#CD1d+ MHCII+ FC ISCs	30	0.1345	0.87128	0.235609	0.62781	0.26434	0.0782
#CD1d+ MHCII- IECs	30	0.15467	0.8106	0.235609	0.62781	0.25187	0.071
#CD1d- MHCII- Paneth Cells	30	0.16198	0.79054	0.235609	0.62781	0.24764	0.0686
#CD1d+ MHCII+ FR ISCs	30	0.26619	0.5748	0.327621	0.48463	0.19818	0.0439
#CD1d+ MHCII+ IECs	30	0.26552	0.57591	0.327621	0.48463	0.19845	0.0441
#CD1d+ MHCII+ Paneth Cells	30	0.45726	0.33983	0.522587	0.28184	0.13332	0.0199
#CD1d- MHCII- FC ISCs	30	0.80025	0.09678	0.853598	0.06875	0.04558	0.0023
#CD1d- MHCII- FR ISCs	30	0.91857	0.03689	0.918572	0.03689	0.01843	0.0004
